# Malaria parasites require a divergent heme oxygenase for apicoplast gene expression and biogenesis

**DOI:** 10.1101/2024.05.30.596652

**Authors:** Amanda Mixon Blackwell, Yasaman Jami-Alahmadi, Armiyaw S. Nasamu, Shota Kudo, Akinobu Senoo, Celine Slam, Kouhei Tsumoto, James A. Wohlschlegel, Jose M. M. Caaveiro, Daniel E. Goldberg, Paul A. Sigala

**Affiliations:** Department of Biochemistry, University of Utah School of Medicine, Salt Lake City, UT; Department of Biological Chemistry, University of California, Los Angeles, CA; Departments of Medicine and Molecular Microbiology, Washington University School of Medicine, St. Louis, MO; Department of Chemistry & Biotechnology, The University of Tokyo, Tokyo, Japan; Department of Protein Drug Discovery, Graduate School of Pharmaceutical Sciences, Kyushu University, Fukuoka, Japan; Department of Bioengineering, University of Tokyo, Tokyo, Japan

## Abstract

Malaria parasites have evolved unusual metabolic adaptations that specialize them for growth within heme-rich human erythrocytes. During blood-stage infection, *Plasmodium falciparum* parasites internalize and digest abundant host hemoglobin within the digestive vacuole. This massive catabolic process generates copious free heme, most of which is biomineralized into inert hemozoin. Parasites also express a divergent heme oxygenase (HO)-like protein (PfHO) that lacks key active-site residues and has lost canonical HO activity. The cellular role of this unusual protein that underpins its retention by parasites has been unknown. To unravel PfHO function, we first determined a 2.8 Å-resolution X-ray structure that revealed a highly α-helical fold indicative of distant HO homology. Localization studies unveiled PfHO targeting to the apicoplast organelle, where it is imported and undergoes N-terminal processing but retains most of the electropositive transit peptide. We observed that conditional knockdown of PfHO was lethal to parasites, which died from defective apicoplast biogenesis and impaired isoprenoid-precursor synthesis. Complementation and molecular-interaction studies revealed an essential role for the electropositive N-terminus of PfHO, which selectively associates with the apicoplast genome and enzymes involved in nucleic acid metabolism and gene expression. PfHO knockdown resulted in a specific deficiency in levels of apicoplast-encoded RNA but not DNA. These studies reveal an essential function for PfHO in apicoplast maintenance and suggest that *Plasmodium* repurposed the conserved HO scaffold from its canonical heme-degrading function in the ancestral chloroplast to fulfill a critical adaptive role in organelle gene expression.
