## Supplementary File 1- PCR primers for "Malaria parasites require a divergent heme oxygenase for apicoplast gene expression and biogenesis"

### Sheet: primers
Genotyping/Sequencing Primers
PfHO_F	1	GAAGGAGATATACCATGGATGATAAGGAAGATTATTATATTGATG
PfHO_3'UTR_R	2	CTGCACCTGGCCTAGGccataataaataatagaccctattaatacatcttttaaaagata
glmS_R	3	taactcgacgCGGCCGAGATCATGTGATTTCTCTTTGTTCAAGGAG
PfHO_R	4	GTGGTGGTGGTGCTCGAGTGATTTTACTTTTTCGAAATGTTTAGTTAATATCATC
PfHO_5'UTR_F2	5	ACATGACTACAATATCGGATAAATG
Myc_R	6	TCACAGATCTTCTTCGCTGATGAGTTT
5'GFP_sR1	7	TAGTGCAAATAAATTTAAGGGTAAGTTTTC
TEOE-3'UTR_sR1	8	ATATTGGGGTGATGATAAAATGAAAGAT
TEOE-5'UTR_sF1	9	TTCTCCCACATTTCGAATAAACAC
Cloning Primers
PfHO-EOE_cF1	10	catttcgaataaacacgattttttctcgagATGATAAGGAAGATTATTATATTGATGTTT
PfHO-GFP-EOE_cR1	11	ttgctgcataatgtgctgcacctggcctaggTGATTTTACTTTTTCGAAATGTTTAGTTA
N-Term-GFP-EOE_cR1	12	ttgctgcataatgtgctgcacctggcctaggATTATAGTTTATATTATTTTTGTCTACTC
HOdomain-ACPL_cF	13	CTCTTTAAAACTCGAGTTGAGAGATACATATAATTACCACGAAACTCACC
ACPL-EOE_cF	14	ACGATTTTTTCTCGAGATGAAGATCTTATTACTTTGTATAATTTTTC
ACPL-EOE_cR	15	CACGAGCCAT CTCGAGTTTT AAAGAGCTAG ATGGGTTTTT ATTTTTTATC
PfHO-LRD-pET28_cF1	16	CTTTAAGAAGGAGATATACCATGTTGAGAGATACATATAATTACCACGAAACTCAC
PfHOstop-pET28_cR2	17	TGGTGGTGGTGGTGCTCGAGTTATGATTTTACTTTTTCGAAATGTTTAGTTAATATCATC
GDB_PfHO_cF	18	CACTATAGAACTCGAGGTGTGTATATATTTGCTACATAATTTTTATTTCTTC
GDB_PfHO_cR	19	CTGCACCTGGCCTAGGTGATTTTACTTTTTCGAAATGTTTAGTTAATATC
PfHO_3'shld_SDM_cF	20	CAAGATGAGTAGGAAATGGAGTCGGTGGGAAAAGGATAATTTTTTGGCTAG
PfHO_3'shld_SDM_cR	21	CTAGCCAAAAAATTATCCTTTTCCCACCGACTCCATTTCCTACTCATCTTG
PfHO 5'flank apt cF	22	ttataaatattaatggtcCTTAAGGTGTGTATATATTTGCTACATAATTTTTATTTCTTC
PfHO 5' flank apt cR	23	cataaggatagacgtcTGATTTTACTTTTTCGAAATGTTTAGTTAATATCATC
PfHO 3' flank apt cF	24	cccctttccgggcgcgccttttttcttctttttttttgtatacctctttttttttttaaattaagatgtttcggttgg
PfHO 3' flank apt cR	25	gtagcaaatatatacacacCTTAAGgaccattaatatttataagaacatgaaataatataaaatttaaaatg
PfHO gRNA 1a	26	TAAGTATATAATATTTGAGTAGGAAATGGAGTAGAGTTTTAGAGCTAGAA
PfHO gRNA 1b	27	TTCTAGCTCTAAAACTCTACTCCATTTCCTACTCAAATATTATATACTTA
qPCR Primers
I5P_qF1	28	GACATAAGTTTAGTAGGTCG
I5P_qR1	29	TTCTGACTCCACATCATTTG
ADSL_qF2	30	GGTGCACATTAGCAGAACCC
ADSL_qR2	31	TGCATTGTTTGTCTATGGATTTCCC
STL_qF2	32	GGAACAATGGTAGCTGCACAA
STL_qR2	33	GTTGTTCATGTATGGGCGCAA
Tg-PfHO_qF1	34	GGCTCACGCATACGTCTTCT
Tg-PfHO_qR1	35	TTCTCAACGTCCGCAACGTA
CytB_qF1	36	GCAAGTCGATATACACCAGATGTT
CytB_qR1	37	CACCTGTTGCGTGCATGTAT
ClpM_qF2	38	AAACAATTATTTGGTTCTGAAAAAGAACT
ClpM_qR2	39	AGGTGAACCTATTAATCTAGAAATAGAATG
SufB_qF2	40	GGTTTATATAATTTTACAACTAAACGTGGT
SufB_qR2	41	CCTTTTAAAATAGTAGAAGGGTATTTCCAT
TufA_qF2	42	TTGAAAAATCATCTCCTAATTTAACAACAG
TufA_qR2	43	TAATAAAATACCTACATTATCTCCGGATTG
ss-rRNA_qF1	44	TTGGTTTGAAAGAATGTACAATCACA
ss-rRNA_qR1	45	ACACTTATTGTAAAATATTCCTCACTGC
ls-rRNA_qF1	46	ATAGTTTGACTGGGGCGGTC
ls-rRNA_qR1	47	TCGGATCATTAAGACCGACATT
RpoC2_qF1	48	AGGACAACATATAGGAGTTATATCTAGTGA
RpoC2_qR1	49	AGCATGAAAAGTCCTTAATACCATT
RpoB_qF1	50	AAAGGTAATACAAAACAAGGGGGT
RpoB_qR1	51	CTCCAAAAGCTTCTAAAGCCCA
RpoC1_qF1	52	GAATTTACAATCTTTTAAACCTTTATTAACTGA
RpoC1_qR1	53	TTTGATCCCCATCAAAATCTGCATT
RPS12_qF1	54	AGGAGGTAGAGTAAAAGATTTACCAGG
RPS12_qR1	55	AAACCCCAGTTGAATCTAAAGAACC
RPL14_qF1	56	CCTAAATATGGTGATATAGTTATAGGAGTAGT
RPL14_qR1	57	TTTTTGTTGTACTAAAATACCTTTACATTTATCTG
RPL2_qF1	58	AGCTAAAAATGTATGTGACCATCCT
RPL2_qR1	59	AGGATATTTACGACCAATACCAGT
RPL4_qR1	60	GAGTACAAAAAGGGCTAGGAAAAGC
RPL4_qF1	61	TCCAAAATTACAAGCACCCTGTTTA
Steady-state PCR Primers
aACP-F1	62	ACACAAAAAGATGGAGTGTCCTT
aACP-R1	63	CGAGGTCTAAACTATCAGCCCC
mACP-F1	64	AAAGGCATACAAAATGGATTCTACA
mACP-R1	65	CCAGGCTCGATTATCCTTGGT
aACP-F2	66	ATGAAGATCTTATTACTTTGTATAATTTTTC
aACP-F2	67	TTGCTTATTATTTTTTTCTATATAATCTATAGCATCTTGA
GGPPS-F1	68	ATGGAGAACGAGCAGAATAACCAAGATTCAGAAAATGGTCTG
GGPPS-R1	69	AGCGCCTGTAAACAAAATGTCCATTACGTATTTCAAGACATATTCTATACC
ClpM-F1	70	TGGGCCTAGTGGTACTGGTAA
CplM-R1	71	TCTTTTTAAAGGACGAGCTCCA
SufB-F1	72	TGATTTTGCACAATTTGAACGTACT
SufB-R1	73	TCTGAAATACTTAAACCACGTTGC
