## Supplementary File 2- Reagents for "Malaria parasites require a divergent heme oxygenase for apicoplast gene expression and biogenesis"

### Sheet: Sheet1
Plasmodium falciparum Cell Lines:
Dd2
Dd2 + PfHO(1-305)-GFP/TEOE
Dd2 + PfHO(1-83)-GFP/TEOE
3D7 - PfHO-DHFRDD-GFP
Dd2 - PfHO-GlmS-HA2
Dd2 - PfHO-aptamer/TetR-DOZI
Dd2 - PfHO-aptamer/TetR-DOZI + PfHO(1-83)-GFP/TEOE
Dd2 - PfHO-aptamer/TetR-DOZI + PfHO(84-305)-GFP/TEOE
Dd2 - PfHO-aptamer/TetR-DOZI + PfHO(1-305)-GFP/TEOE
Bacterial Cell Lines:
BL21(DE3) + PfHO(Δ2-83)-His6/pET21d
BL21(DE3) + His6-PfHO(Δ2-83)/pET28a
BL21(DE3) + PfHO(Δ2-83)-HA2/pET28a
Reagents:
RPMI-1640	Thermo Fisher	Cat. No 23400021
anhyrdrotetracycline	Sigma-Aldrich	Cat. No 37919	chemical compound
doxycycline	Sigma-Aldrich	Cat. No D3447	chemical compound
isopentenyl pyrophosphate	Isoprenoids	Cat. No IPP001	chemical compound
D-sorbitol	Sigma-Aldrich	Cat. No S7900	chemical compound
MACS LD Columns	Miltenyi Biotec	Cat. No. 130-042-901
NEBuilder HIFI DNA Assembly Mix	New England Biolabs	Cat. No. E2621
WR99210	Sigma-Aldrich	Cat. No. SML2976	chemical compound
Blasticidin S	Sigma-Aldrich	Cat. No. 15205	chemical compound
DSM1	Sigma-Aldrich	Cat. No. 53330401	chemical compound
Mitotracker Red CMXRos	Invitrogen	Cat. No. M7512	chemical compound
Hoechst 33342	Invitrogen	Cat. No. H3570	chemical compound
Prolong Diamond Antifade Mountant with DAPI	Invitrogen	Cat. No. P36971
protease inhibitor tablets	Invitrogen	Cat. No. A32955
saponin from quillaja bark	Sigma-Aldrich	Cat. No. S7900	chemical compound
protein A dynabeads	Invitrogen	Cat. No. 1001D
acridine orange	Invitrogen	Cat. No. A3568	chemical compound
QIAamp DNA Blood Mini kit	Qiagen	Cat. No. 51106
TRIzol reagent	Invitrogen	Cat. No. 15596026	chemical compound
Superscript IV VILO RT kit	Invitrogen	Cat. No. 11766050
Proteinase K	Invitrogen	Cat. No. 25530049
Qiaquick PCR purification kit	Qiagen	Cat. No. 28104
salmon sperm DNA	Invitrogen	Cat. No. AM9680
Antibodies:
anti-GFP (goat, polyclonal)	Abcam	Cat. No ab5450	antibody	(1:1000), (1:100)	WB, IFA
anti-GFP (mouse, monoclonal 3E6)	Invitrogen	Cat. No. A-11120	antibody	(1:1000)	IFA
anti-HA (rat, monoclonal 3F10)	Roche	Cat. No 11-867-423-01	antibody	(1:1000), (1:100)	WB, IFA
anti-ACP (rabbit, polyclonal)		PMID: 19768685	antibody	(1:100)	IFA
anti-EF1α (rabbit, polyclonal)		PMID: 11251817	antibody	(1:1000)	WB
anti-PfHO (rabbit, polyclonal)			antibody	(1:500)	WB
anti-goat HRP (rabbit, polyclonal)	Santa Cruz Biotechnology	Cat. No. sc-2768	antibody	(1:10,000)	WB
anti-rabbit HRP (goat, polyclonal)	Invitrogen	Cat. No. A-27036	antibody	(1:10,000)	WB
anti-rabbit IRDye800CW (donkey, polyclonal)	LiCor	Cat. No. 926-32213	antibody	(1:10,000)	WB
anti-rabbit IRDye680 (donkey, polyclonal)	LiCor	Cat. No. 926-68023	antibody	(1:10,000)	WB
anti-goat IRDye800CW (donkey, polyclonal)	LiCor	Cat. No. 926-32214	antibody	(1:10,000)	WB
anti-rat IRDye800CW (goat, polyclonal)	LiCor	Cat. No. 926-32219	antibody	(1:10,000)	WB
anti-mouse AF488 (goat, polyclonal)	Invitrogen	Cat. No. A-11001	antibody	(1:500)	IFA
anti-rabbit AF647 (goat, polyclonal)	Invitrogen	Cat. No. A-21244	antibody	(1:500)	IFA
anti-goat AF488 (donkey, polyclonal)	Abcam	Cat. No. ab150129	antibody	(1:500)	IFA
Vectors:
PfHO(Δ2-83)-His6/pET21d
PfHO(1-305)-GFP/pTEOE
PfHO(1-83)-GFP/pTEOE
pHTH		PMID: 16260745
His6-PfHO(Δ2-83)/pET28a
PfHO(Δ2-83)-HA2/pET28a
Programs:
BLAST
HMMER
Clustal Omega
MOSFLM
SCALA
AIMLESS
PHENIX Autosol
PHASER
REFMAC5
COOT
PROCHECK
PyMOL - ABPS
AlphaFold
DALI Server
FIJI - Coloc2
Pymol
Graphpad Prism 9
Instruments:
EVOS M5000
Axio Imager M1
Licor Odyssey CLx
BioRad ChemiDoc MP
BD FACSCelesta flow cytometer
